# Wildfire emitted particulate matter induces ovarian hyperandrogenism through aryl hydrocarbon receptor activation

**DOI:** 10.64898/2026.02.19.701615

**Authors:** Kuhelika Mali, Delong Zhang, Lila Bazina, Elena Abramova, Jiyang Zhang, Tingjie Zhan, Pawat Pattarawat, Kostas Moularas, Qiang Zhang, Audrey J. Gaskins, Andrew Gow, Philip Demokritou, Shuo Xiao

## Abstract

Wildfires have become more frequent and intense worldwide. Wildfire emitted particulate matter (WFPM) can be more toxic than urban background PM due to its greater content of nanoscale size (WFPM_0.1_) and presence of more polar organic compounds, including polycyclic aromatic hydrocarbons (PAHs). While exposure to WFPM has been linked to cardiovascular and respiratory diseases, its impact on female reproduction remains elusive. Here, we used an *in vivo* mouse intratracheal exposure model and a 3D ovarian follicle culture system, together with molecular, transcriptomic, and computational approaches, to examine the female reproductive effects of lab-synthesized (LS-WFPM_0.1_) and real-world Canadian WFPM_0.1_ (C-WFPM_0.1_), collected from the New York City and New Jersey metropolitan area during the June 2023 wildfire events. Intratracheal exposure to environmentally relevant dose of LS-WFPM_0.1_ disrupted mouse estrous cycles and elevated serum concentrations of estradiol and testosterone. RT-qPCR and single-follicle RNA-sequencing (RNA-seq) analysis revealed altered steroidogenic genes, transcriptomic changes, and activation of aryl hydrocarbon receptor (AhR) in antral follicles from mice treated with LS-WFPM_0.1_. LS-WFPM_0.1_ consistently increased testosterone secretion and stimulated genes related to androgen synthesis and AhR *in vitro*. Single-follicle and single-oocyte RNA-seq analysis identified differentially expressed genes related to inflammation in somatic cells and mitochondrial respiratory chain in oocytes. Both C-WFPM_0.1_ and benzo[a]pyrene, a high-molecular-weight PAH, reproduced these ovarian defects. Mechanistically, AhR inhibition reversed hyperandrogenism induced by WFPM_0.1_. Together, our findings suggest that WFPM_0.1_, an increasingly pervasive environmental exposure, adversely impacts female reproductive functions by disrupting ovarian steroidogenesis and inducing hyperandrogenism through AhR activation, highlighting an urgent unmet need for further mechanistic studies and epidemiological investigations to define the reproductive risks of wildfire smoke exposure in human populations.
