## Supplementary material for "Wildfire emitted particulate matter induces ovarian hyperandrogenism through aryl hydrocarbon receptor activation": Table S2

### Sheet: Sheet1
Symbol	Base mean	Log2(FC)	StdErr	Wald Stats	P-value	P-adj
Ces2a	262.57	4.96389	1.14964	4.31777	1.57611e-05	0.00619232
Rasal1	219.733	3.38398	0.734124	4.60955	4.03542e-06	0.00292058
Lox	2904.1	2.03218	0.578486	3.51293	0.0004432	0.0448121
Cish	1087.94	2.01913	0.506027	3.99015	6.60305e-05	0.014885
Fmod	307.585	1.97956	0.546084	3.62502	0.000288944	0.0345502
Scarna6	415.778	1.82331	0.37273	4.89177	9.99349e-07	0.00114517
Aplp1	350.939	1.77702	0.433282	4.10129	4.1085e-05	0.0118991
Snap91	258.73	1.67273	0.282319	5.92498	3.1234e-09	7.15832e-06
Hbb-b1	188.989	1.55019	0.414973	3.73563	0.000187242	0.0286146
Cryab	331.834	1.53871	0.417167	3.68846	0.000225612	0.0294788
Polr2k	1143.66	1.53521	0.238217	6.44459	1.15913e-10	3.9848e-07
Snord17	354.011	1.51832	0.379991	3.99566	6.45129e-05	0.0148308
Snord3a	126.472	1.49535	0.374312	3.99494	6.47114e-05	0.0148308
Postn	561.953	1.48963	0.403463	3.69211	0.000222404	0.0294066
Cldn15	390.182	1.45085	0.414723	3.49836	0.000468132	0.0463114
Btla	96.7226	1.44183	0.360096	4.00403	6.22733e-05	0.0147641
Cybrd1	1702.45	1.41424	0.328625	4.30352	1.68103e-05	0.00642107
Des	1052.71	1.41052	0.379789	3.71395	0.00020405	0.0286315
Lrp2	608.488	1.37835	0.370601	3.71923	0.000199827	0.0286146
Mt2	2835.66	1.37063	0.328466	4.17283	3.00842e-05	0.00984972
Pde4d	875.345	1.35577	0.386312	3.50951	0.000448928	0.04506
Msc	129.139	1.34422	0.310521	4.32891	1.4985e-05	0.00619232
Rmrp	108775	1.28773	0.297696	4.32567	1.52068e-05	0.00619232
Fbln2	1089.49	1.27958	0.312562	4.09383	4.24298e-05	0.0118991
Scn1b	468.11	1.27638	0.328796	3.88197	0.000103612	0.0209525
Scarna10	1399.16	1.27558	0.245882	5.18778	2.12816e-07	0.000325159
Srpx	522.998	1.24647	0.33086	3.76735	0.000164989	0.0273345
Pcnx2	1085.66	1.18324	0.248614	4.75937	1.94199e-06	0.00166901
Prr15l	194.068	1.17502	0.293079	4.00922	6.09195e-05	0.0147641
Crb2	511.879	1.17189	0.321749	3.64226	0.000270258	0.0328877
S100a10	5152.86	1.13024	0.294246	3.84113	0.000122468	0.0238372
Spag1	1424.71	1.11648	0.268122	4.16407	3.12625e-05	0.00999747
Gbp2	3416.23	1.11447	0.310809	3.5857	0.000336175	0.0372874
1500009L16Rik	362.842	1.10936	0.24223	4.57978	4.65474e-06	0.00320037
Gstt1	976.217	1.10559	0.250677	4.41043	1.03164e-05	0.00506644
Tuba1a	722.99	1.09889	0.282437	3.89073	9.99417e-05	0.0208227
Cst12	1102.07	1.08287	0.293131	3.69414	0.000220629	0.0294066
Eln	1607.58	1.08281	0.286006	3.78598	0.000153102	0.0267344
Prrt2	233.296	1.07655	0.281573	3.82333	0.000131662	0.0245539
Gcnt2	326.74	1.07447	0.235298	4.56645	4.9605e-06	0.00320268
Unc45b	611.962	1.06859	0.292981	3.6473	0.000265013	0.0327403
Pecam1	3441.29	1.06405	0.291752	3.64712	0.0002652	0.0327403
Bcl6b	703.191	1.06317	0.245776	4.32579	1.51987e-05	0.00619232
Mst1r	626.573	1.05754	0.239668	4.41251	1.0218e-05	0.00506644
Angpt1	1267.35	1.05199	0.280069	3.7562	0.000172515	0.0275849
Bspry	253.364	1.05029	0.268021	3.91868	8.90338e-05	0.0188544
Scn2b	208.72	1.0082	0.28342	3.55726	0.000374748	0.0396397
Plxna4	4842.09	1.00023	0.260482	3.83991	0.000123078	0.0238372
Shmt1	1112.43	-1.00527	0.283864	-3.54138	0.000398045	0.041466
Cirbp	3325.29	-1.00834	0.207674	-4.85539	1.20153e-06	0.00127094
Alpk3	1470.24	-1.02	0.238628	-4.27445	1.91612e-05	0.00693382
Grik3	10374.3	-1.0575	0.292631	-3.61377	0.000301774	0.0354675
Kazald1	2282.1	-1.05822	0.211839	-4.9954	5.87149e-07	0.000807388
Zfp783	930.781	-1.09318	0.278982	-3.91844	8.91236e-05	0.0188544
Slc25a42	1756.47	-1.1626	0.262802	-4.42388	9.69456e-06	0.00506644
Psd4	2137.47	-1.17245	0.312138	-3.75619	0.000172518	0.0275849
Apoa4	4168.38	-1.21954	0.341046	-3.57589	0.000349041	0.0380925
Eya2	2075.65	-1.22617	0.300149	-4.08522	4.40342e-05	0.0118991
Rnf19b	7779.78	-1.24371	0.329112	-3.77897	0.000157478	0.0267344
Syt7	6335.2	-1.40216	0.362368	-3.86943	0.000109091	0.0217408
Fetub	492.216	-1.42241	0.305162	-4.66117	3.1441e-06	0.00240192
Rasl10a	1847.98	-1.46323	0.392802	-3.72512	0.000195224	0.0286146
Amh	8533.78	-1.47722	0.352143	-4.19494	2.72945e-05	0.0091543
Jun	10599	-1.48491	0.357958	-4.14828	3.3499e-05	0.0100289
Paqr6	374.13	-1.50782	0.422484	-3.56895	0.000358411	0.038504
Aard	269.942	-1.55925	0.401242	-3.88606	0.000101883	0.0209103
Rmi2	246.219	-1.71231	0.477824	-3.58355	0.000338951	0.0372874
Bcan	701.813	-1.85647	0.461763	-4.0204	5.81004e-05	0.0145262
C7	989.83	-2.02347	0.353984	-5.71626	1.08896e-08	2.13918e-05
Lyrm7	105.974	-2.04729	0.361771	-5.65907	1.52198e-08	2.6161e-05
Sftpb	85.9136	-2.20845	0.514886	-4.2892	1.79318e-05	0.00666433
Pcdh8	202.883	-2.33406	0.649509	-3.59358	0.000326171	0.0370676
Lrrtm3	643.533	-2.36937	0.508028	-4.66386	3.10339e-06	0.00240192
Atf3	247.551	-2.42389	0.654929	-3.70099	0.000214758	0.029239
Cnmd	2271.43	-3.51367	0.312131	-11.257	2.13841e-29	2.94053e-25
Fosb	1919.53	-5.12292	0.496091	-10.3266	5.34385e-25	3.67417e-21
