## Supplementary material for "Wildfire emitted particulate matter induces ovarian hyperandrogenism through aryl hydrocarbon receptor activation": Table S3

### Sheet: GO_results In vivo 
ID	Description	BgRatio	RichFactor	FoldEnrichment	zScore	pvalue	p.adjust	qvalue	geneID	Count
GO:0007517	muscle organ development	395/28832	0.0227848	9.12405	8.1345	6.17157e-07	0.000954743	0.000743837	Lox/Cryab/Des/Lrp2/Msc/Eln/Unc45b/Angpt1/Atf3	9
GO:0031589	cell-substrate adhesion	376/28832	0.018617	7.45508	6.30392	4.31489e-05	0.0333757	0.0260029	Postn/Fbln2/S100a10/Gcnt2/Pecam1/Angpt1/Bcan	7
GO:0071277	cellular response to calcium ion	86/28832	0.0465116	18.6253	8.19029	6.50229e-05	0.0335301	0.0261232	Rasal1/Tuba1a/Jun/Fosb	4
GO:0071248	cellular response to metal ion	204/28832	0.0245098	9.81481	6.32171	0.000160787	0.0621845	0.0484478	Rasal1/Mt2/Tuba1a/Jun/Fosb	5
GO:0017085	response to insecticide	10/28832	0.2	80.0889	12.5157	0.000273177	0.0771577	0.0601133	Scn1b/Scn2b	2
GO:0009636	response to toxic substance	238/28832	0.0210084	8.4127	5.74552	0.000327809	0.0771577	0.0601133	Mt2/Scn1b/Gstt1/Scn2b/Apoa4	5
GO:0010038	response to metal ion	386/28832	0.015544	6.22453	5.17049	0.000411103	0.0771577	0.0601133	Rasal1/Cybrd1/Mt2/Tuba1a/Jun/Fosb	6
GO:0007178	cell surface receptor protein serine/threonine kinase signaling pathway	404/28832	0.0148515	5.94719	5.01047	0.000522643	0.0771577	0.0601133	Lox/Lrp2/Crb2/Gcnt2/Amh/Jun	6
GO:1904729	regulation of intestinal lipid absorption	14/28832	0.142857	57.2063	10.5249	0.000548862	0.0771577	0.0601133	Cldn15/Apoa4	2
GO:0051592	response to calcium ion	150/28832	0.0266667	10.6785	5.94636	0.000550124	0.0771577	0.0601133	Rasal1/Tuba1a/Jun/Fosb	4
GO:0061337	cardiac conduction	68/28832	0.0441176	17.6667	6.88462	0.000666069	0.0771577	0.0601133	Pde4d/Scn1b/Scn2b	3
GO:0086012	membrane depolarization during cardiac muscle cell action potential	16/28832	0.125	50.0556	9.82049	0.000721438	0.0771577	0.0601133	Scn1b/Scn2b	2
GO:0001845	phagolysosome assembly	17/28832	0.117647	47.1111	9.5153	0.00081631	0.0771577	0.0601133	Srpx/Syt7	2
GO:0001886	endothelial cell morphogenesis	17/28832	0.117647	47.1111	9.5153	0.00081631	0.0771577	0.0601133	Pecam1/Cnmd	2
GO:0106072	negative regulation of adenylate cyclase-activating G protein-coupled receptor signaling pathway	17/28832	0.117647	47.1111	9.5153	0.00081631	0.0771577	0.0601133	Aplp1/Pde4d	2
GO:0086003	cardiac muscle cell contraction	73/28832	0.0410959	16.4566	6.61593	0.000819273	0.0771577	0.0601133	Pde4d/Scn1b/Scn2b	3
GO:0001885	endothelial cell development	75/28832	0.04	16.0178	6.51578	0.000886299	0.0771577	0.0601133	Pde4d/Pecam1/Cnmd	3
GO:0046660	female sex differentiation	171/28832	0.0233918	9.36712	5.49073	0.000897762	0.0771577	0.0601133	Lrp2/Pde4d/Angpt1/Amh	4
GO:0043254	regulation of protein-containing complex assembly	461/28832	0.0130152	5.21186	4.5613	0.00103709	0.0816474	0.0636112	Snap91/Cryab/Gbp2/Eln/Prrt2/Pecam1	6
GO:1904478	regulation of intestinal absorption	20/28832	0.1	40.0444	8.73955	0.00113492	0.0816474	0.0636112	Cldn15/Apoa4	2
GO:0031632	positive regulation of synaptic vesicle fusion to presynaptic active zone membrane	21/28832	0.0952381	38.1376	8.51816	0.00125236	0.0816474	0.0636112	Prrt2/Syt7	2
GO:0099502	calcium-dependent activation of synaptic vesicle fusion	21/28832	0.0952381	38.1376	8.51816	0.00125236	0.0816474	0.0636112	Prrt2/Syt7	2
GO:1901634	positive regulation of synaptic vesicle membrane organization	21/28832	0.0952381	38.1376	8.51816	0.00125236	0.0816474	0.0636112	Prrt2/Syt7	2
GO:0003151	outflow tract morphogenesis	88/28832	0.0340909	13.6515	5.94719	0.00140733	0.0816474	0.0636112	Lrp2/Eln/Jun	3
GO:0090287	regulation of cellular response to growth factor stimulus	336/28832	0.014881	5.95899	4.57481	0.00154168	0.0816474	0.0636112	Lox/Lrp2/Crb2/Angpt1/Cnmd	5
GO:0030198	extracellular matrix organization	337/28832	0.0148368	5.94131	4.56536	0.0015619	0.0816474	0.0636112	Lox/Aplp1/Postn/Eln/Kazald1	5
GO:0045229	external encapsulating structure organization	338/28832	0.0147929	5.92373	4.55594	0.00158231	0.0816474	0.0636112	Lox/Aplp1/Postn/Eln/Kazald1	5
GO:0043062	extracellular structure organization	339/28832	0.0147493	5.90626	4.54656	0.00160292	0.0816474	0.0636112	Lox/Aplp1/Postn/Eln/Kazald1	5
GO:0098856	intestinal lipid absorption	24/28832	0.0833333	33.3704	7.93777	0.00163801	0.0816474	0.0636112	Cldn15/Apoa4	2
GO:0106070	regulation of adenylate cyclase-activating G protein-coupled receptor signaling pathway	24/28832	0.0833333	33.3704	7.93777	0.00163801	0.0816474	0.0636112	Aplp1/Pde4d	2
GO:0043491	phosphatidylinositol 3-kinase/protein kinase B signal transduction	342/28832	0.0146199	5.85445	4.51865	0.00166593	0.0816474	0.0636112	Lox/Lrp2/Gcnt2/Mst1r/Angpt1	5
GO:1990138	neuron projection extension	203/28832	0.0197044	7.89053	4.92946	0.00168889	0.0816474	0.0636112	Rasal1/Postn/Plxna4/Bcan	4
GO:0048010	vascular endothelial growth factor receptor signaling pathway	97/28832	0.0309278	12.3849	5.61966	0.0018608	0.085462	0.0665832	Mst1r/Angpt1/Cnmd	3
GO:0099625	ventricular cardiac muscle cell membrane repolarization	26/28832	0.0769231	30.8034	7.60699	0.0019226	0.085462	0.0665832	Scn1b/Scn2b	2
GO:0031630	regulation of synaptic vesicle fusion to presynaptic active zone membrane	28/28832	0.0714286	28.6032	7.31161	0.00222893	0.085462	0.0665832	Prrt2/Syt7	2
GO:1901632	regulation of synaptic vesicle membrane organization	28/28832	0.0714286	28.6032	7.31161	0.00222893	0.085462	0.0665832	Prrt2/Syt7	2
GO:0070252	actin-mediated cell contraction	104/28832	0.0288462	11.5513	5.3935	0.00226982	0.085462	0.0665832	Pde4d/Scn1b/Scn2b	3
GO:0141091	transforming growth factor beta receptor superfamily signaling pathway	370/28832	0.0135135	5.41141	4.27314	0.00234523	0.085462	0.0665832	Lox/Lrp2/Crb2/Gcnt2/Jun	5
GO:0031340	positive regulation of vesicle fusion	30/28832	0.0666667	26.6963	7.04566	0.00255678	0.085462	0.0665832	Prrt2/Syt7	2
GO:0042744	hydrogen peroxide catabolic process	30/28832	0.0666667	26.6963	7.04566	0.00255678	0.085462	0.0665832	Hbb-b1/Apoa4	2
GO:0090382	phagosome maturation	30/28832	0.0666667	26.6963	7.04566	0.00255678	0.085462	0.0665832	Srpx/Syt7	2
GO:0051899	membrane depolarization	110/28832	0.0272727	10.9212	5.21621	0.00266151	0.085462	0.0665832	Scn1b/Scn2b/Jun	3
GO:0001778	plasma membrane repair	31/28832	0.0645161	25.8351	6.92221	0.00272871	0.085462	0.0665832	S100a10/Syt7	2
GO:0086010	membrane depolarization during action potential	31/28832	0.0645161	25.8351	6.92221	0.00272871	0.085462	0.0665832	Scn1b/Scn2b	2
GO:0098742	cell-cell adhesion via plasma-membrane adhesion molecules	232/28832	0.0172414	6.90421	4.51778	0.00273955	0.085462	0.0665832	Cldn15/Crb2/Pecam1/Pcdh8	4
GO:0010810	regulation of cell-substrate adhesion	235/28832	0.0170213	6.81608	4.47925	0.00286888	0.085462	0.0665832	Postn/Fbln2/S100a10/Gcnt2	4
GO:0021952	central nervous system projection neuron axonogenesis	32/28832	0.0625	25.0278	6.80447	0.00290593	0.085462	0.0665832	Scn1b/Plxna4	2
GO:0060977	coronary vasculature morphogenesis	32/28832	0.0625	25.0278	6.80447	0.00290593	0.085462	0.0665832	Lrp2/Angpt1	2
GO:0071276	cellular response to cadmium ion	32/28832	0.0625	25.0278	6.80447	0.00290593	0.085462	0.0665832	Mt2/Jun	2
GO:0006909	phagocytosis	236/28832	0.0169492	6.78719	4.46656	0.00291291	0.085462	0.0665832	Srpx/Pecam1/Mst1r/Syt7	4
GO:0016050	vesicle organization	391/28832	0.0127877	5.12077	4.10484	0.00297319	0.085462	0.0665832	Snap91/Srpx/S100a10/Prrt2/Syt7	5
GO:0002027	regulation of heart rate	115/28832	0.026087	10.4464	5.07863	0.00301791	0.085462	0.0665832	Pde4d/Scn1b/Scn2b	3
GO:0060538	skeletal muscle organ development	239/28832	0.0167364	6.702	4.42892	0.00304776	0.085462	0.0665832	Des/Msc/Eln/Atf3	4
GO:0099622	cardiac muscle cell membrane repolarization	33/28832	0.0606061	24.2694	6.69198	0.00308843	0.085462	0.0665832	Scn1b/Scn2b	2
GO:1900242	regulation of synaptic vesicle endocytosis	33/28832	0.0606061	24.2694	6.69198	0.00308843	0.085462	0.0665832	Snap91/Syt7	2
GO:0007160	cell-matrix adhesion	240/28832	0.0166667	6.67407	4.41652	0.00309365	0.085462	0.0665832	Postn/S100a10/Pecam1/Bcan	4
GO:0030947	regulation of vascular endothelial growth factor receptor signaling pathway	35/28832	0.0571429	22.8825	6.48127	0.00346914	0.0941537	0.0733549	Angpt1/Cnmd	2
GO:0045446	endothelial cell differentiation	124/28832	0.0241935	9.68817	4.85109	0.0037305	0.0989466	0.077089	Pde4d/Pecam1/Cnmd	3
GO:0086091	regulation of heart rate by cardiac conduction	37/28832	0.0540541	21.6456	6.28742	0.00387062	0.0989466	0.077089	Scn1b/Scn2b	2
GO:0140058	neuron projection arborization	37/28832	0.0540541	21.6456	6.28742	0.00387062	0.0989466	0.077089	Lrp2/Tuba1a	2
GO:0098754	detoxification	126/28832	0.0238095	9.53439	4.80367	0.00390158	0.0989466	0.077089	Mt2/Gstt1/Apoa4	3
