## Supplementary material for "Wildfire emitted particulate matter induces ovarian hyperandrogenism through aryl hydrocarbon receptor activation": Table S4

### Sheet: KEGG_results In vivo 
category	subcategory	ID	Description	BgRatio	RichFactor	FoldEnrichment	zScore	pvalue	p.adjust	qvalue	geneID	Count
Human Diseases	Substance dependence	mmu05030	Cocaine addiction	48/10569	0.0416667	11.902	4.48685	0.0121572	0.500429	0.481142	16476/14282	2
Organismal Systems	Digestive system	mmu04979	Cholesterol metabolism	50/10569	0.04	11.4259	4.37981	0.0131449	0.500429	0.481142	14725/11808	2
Human Diseases	Cardiovascular disease	mmu05418	Fluid shear stress and atherosclerosis	149/10569	0.0201342	5.75132	3.4619	0.0150322	0.500429	0.481142	14871/18613/16476	3
Organismal Systems	Digestive system	mmu04978	Mineral absorption	55/10569	0.0363636	10.3872	4.13691	0.0157616	0.500429	0.481142	73649/17750	2
Cellular Processes	Cellular community - eukaryotes	mmu04530	Tight junction	170/10569	0.0176471	5.04086	3.14807	0.021291	0.51119	0.491488	60363/22142/16476	3
Human Diseases	Substance dependence	mmu05031	Amphetamine addiction	69/10569	0.0289855	8.27967	3.5957	0.0241507	0.51119	0.491488	16476/14282	2
Human Diseases	Infectious disease: parasitic	mmu05144	Malaria	77/10569	0.025974	7.41945	3.35085	0.0296013	0.516864	0.496944	15129/18613	2
Human Diseases	Immune disease	mmu05323	Rheumatoid arthritis	87/10569	0.0229885	6.56664	3.0901	0.0370329	0.516864	0.496944	11600/16476	2
Organismal Systems	Immune system	mmu04657	IL-17 signaling pathway	94/10569	0.0212766	6.07763	2.93082	0.0426174	0.516864	0.496944	16476/14282	2
Environmental Information Processing	Signal transduction	mmu04024	cAMP signaling pathway	224/10569	0.0133929	3.82565	2.53349	0.0430408	0.516864	0.496944	238871/11705/16476	3
Cellular Processes	Cell motility	mmu04820	Cytoskeleton in muscle cells	233/10569	0.0128755	3.67788	2.44982	0.0474462	0.516864	0.496944	13346/14115/13717	3
Human Diseases	Infectious disease: bacterial	mmu05132	Salmonella infection	253/10569	0.0118577	3.38714	2.27784	0.0580054	0.516864	0.496944	20194/22142/16476	3
Environmental Information Processing	Signal transduction	mmu04350	TGF-beta signaling pathway	112/10569	0.0178571	5.10087	2.58597	0.0582924	0.516864	0.496944	14264/11705	2
Organismal Systems	Immune system	mmu04670	Leukocyte transendothelial migration	119/10569	0.0168067	4.80082	2.47135	0.0648552	0.516864	0.496944	60363/18613	2
Cellular Processes	Cell growth and death	mmu04210	Apoptosis	136/10569	0.0147059	4.20072	2.22666	0.0817549	0.516864	0.496944	22142/16476	2
Organismal Systems	Development and regeneration	mmu04380	Osteoclast differentiation	136/10569	0.0147059	4.20072	2.22666	0.0817549	0.516864	0.496944	16476/14282	2
Organismal Systems	Digestive system	mmu04977	Vitamin digestion and absorption	26/10569	0.0384615	10.9865	3.02175	0.0872459	0.516864	0.496944	11808	1
Metabolism	Glycan biosynthesis and metabolism	mmu00601	Glycosphingolipid biosynthesis - lacto and neolacto series	27/10569	0.037037	10.5796	2.95399	0.0904492	0.516864	0.496944	14538	1
NA	NA	mmu04981	Folate transport and metabolism	27/10569	0.037037	10.5796	2.95399	0.0904492	0.516864	0.496944	20425	1
Human Diseases	Drug resistance: antineoplastic	mmu01523	Antifolate resistance	29/10569	0.0344828	9.84995	2.82853	0.0968229	0.516864	0.496944	20425	1
Genetic Information Processing	Translation	mmu03008	Ribosome biogenesis in eukaryotes	156/10569	0.0128205	3.66216	1.98541	0.103158	0.516864	0.496944	19850/19782	2
Environmental Information Processing	Signal transduction	mmu04390	Hippo signaling pathway	158/10569	0.0126582	3.61581	1.96349	0.105378	0.516864	0.496944	241324/11705	2
Genetic Information Processing	Transcription	mmu03020	RNA polymerase	32/10569	0.03125	8.92652	2.66159	0.106302	0.516864	0.496944	17749	1
Metabolism	Carbohydrate metabolism	mmu00630	Glyoxylate and dicarboxylate metabolism	33/10569	0.030303	8.65602	2.61074	0.10944	0.516864	0.496944	20425	1
Metabolism	Metabolism of cofactors and vitamins	mmu00670	One carbon pool by folate	37/10569	0.027027	7.72023	2.42701	0.121886	0.516864	0.496944	20425	1
Human Diseases	Infectious disease: parasitic	mmu05143	African trypanosomiasis	39/10569	0.025641	7.32432	2.34517	0.128045	0.516864	0.496944	15129	1
Metabolism	Amino acid metabolism	mmu00260	Glycine, serine and threonine metabolism	40/10569	0.025	7.14122	2.30639	0.131109	0.516864	0.496944	20425	1
Environmental Information Processing	Signaling molecules and interaction	mmu04514	Cell adhesion molecules	181/10569	0.0110497	3.15634	1.73433	0.131791	0.516864	0.496944	60363/18613	2
Organismal Systems	Digestive system	mmu04975	Fat digestion and absorption	43/10569	0.0232558	6.64299	2.19763	0.140238	0.516864	0.496944	11808	1
NA	NA	mmu03272	Virion - Hepatitis viruses	52/10569	0.0192308	5.49324	1.92512	0.167068	0.516864	0.496944	60363	1
Genetic Information Processing	Replication and repair	mmu03460	Fanconi anemia pathway	52/10569	0.0192308	5.49324	1.92512	0.167068	0.516864	0.496944	223970	1
Organismal Systems	Immune system	mmu04621	NOD-like receptor signaling pathway	216/10569	0.00925926	2.64489	1.44768	0.174467	0.516864	0.496944	14469/16476	2
Human Diseases	Cardiovascular disease	mmu05417	Lipid and atherosclerosis	217/10569	0.00921659	2.63271	1.44035	0.17572	0.516864	0.496944	11808/16476	2
NA	NA	mmu04382	Cornified envelope formation	223/10569	0.00896861	2.56187	1.39718	0.183269	0.516864	0.496944	60363/20194	2
Genetic Information Processing	Replication and repair	mmu03420	Nucleotide excision repair	58/10569	0.0172414	4.92498	1.77652	0.1845	0.516864	0.496944	17749	1
Environmental Information Processing	Signal transduction	mmu04340	Hedgehog signaling pathway	58/10569	0.0172414	4.92498	1.77652	0.1845	0.516864	0.496944	14725	1
Human Diseases	Cancer: overview	mmu05208	Chemical carcinogenesis - reactive oxygen species	229/10569	0.00873362	2.49475	1.3554	0.19087	0.516864	0.496944	14871/16476	2
Organismal Systems	Aging	mmu04213	Longevity regulating pathway - multiple species	61/10569	0.0163934	4.68276	1.7097	0.193083	0.516864	0.496944	12955	1
Human Diseases	Cancer: overview	mmu05207	Chemical carcinogenesis - receptor activation	231/10569	0.00865801	2.47315	1.34176	0.193413	0.516864	0.496944	14871/16476	2
Human Diseases	Immune disease	mmu05321	Inflammatory bowel disease	62/10569	0.016129	4.60724	1.68839	0.195924	0.516864	0.496944	16476	1
Environmental Information Processing	Signal transduction	mmu04014	Ras signaling pathway	237/10569	0.00843882	2.41054	1.30169	0.201072	0.516864	0.496944	19415/11600	2
Human Diseases	Infectious disease: parasitic	mmu05140	Leishmaniasis	70/10569	0.0142857	4.08069	1.53273	0.218306	0.516864	0.496944	16476	1
Human Diseases	Cancer: specific types	mmu05211	Renal cell carcinoma	70/10569	0.0142857	4.08069	1.53273	0.218306	0.516864	0.496944	16476	1
Metabolism	Xenobiotics biodegradation and metabolism	mmu00982	Drug metabolism - cytochrome P450	72/10569	0.0138889	3.96734	1.49742	0.223807	0.516864	0.496944	14871	1
Metabolism	Metabolism of other amino acids	mmu00480	Glutathione metabolism	73/10569	0.0136986	3.913	1.48024	0.226543	0.516864	0.496944	14871	1
Organismal Systems	Endocrine system	mmu04917	Prolactin signaling pathway	74/10569	0.0135135	3.86012	1.46336	0.229269	0.516864	0.496944	12700	1
Organismal Systems	Endocrine system	mmu04918	Thyroid hormone synthesis	74/10569	0.0135135	3.86012	1.46336	0.229269	0.516864	0.496944	14725	1
Metabolism	Xenobiotics biodegradation and metabolism	mmu00980	Metabolism of xenobiotics by cytochrome P450	76/10569	0.0131579	3.75853	1.43047	0.234694	0.516864	0.496944	14871	1
Human Diseases	Infectious disease: bacterial	mmu05133	Pertussis	77/10569	0.012987	3.70972	1.41443	0.237393	0.516864	0.496944	16476	1
Metabolism	Global and overview maps	mmu01230	Biosynthesis of amino acids	79/10569	0.0126582	3.61581	1.38316	0.242762	0.516864	0.496944	20425	1
Human Diseases	Neurodegenerative disease	mmu05020	Prion disease	273/10569	0.00732601	2.09266	1.08412	0.247674	0.516864	0.496944	22142/109828	2
Human Diseases	Drug resistance: antineoplastic	mmu01524	Platinum drug resistance	81/10569	0.0123457	3.52653	1.35289	0.248095	0.516864	0.496944	14871	1
Organismal Systems	Immune system	mmu04623	Cytosolic DNA-sensing pathway	82/10569	0.0121951	3.48352	1.33811	0.250747	0.516864	0.496944	17749	1
Environmental Information Processing	Signal transduction	mmu04012	ErbB signaling pathway	84/10569	0.0119048	3.40058	1.30922	0.256025	0.516864	0.496944	16476	1
Organismal Systems	Immune system	mmu04662	B cell receptor signaling pathway	84/10569	0.0119048	3.40058	1.30922	0.256025	0.516864	0.496944	16476	1
Cellular Processes	Cellular community - eukaryotes	mmu04540	Gap junction	86/10569	0.0116279	3.3215	1.2812	0.261267	0.516864	0.496944	22142	1
Human Diseases	Cardiovascular disease	mmu05412	Arrhythmogenic right ventricular cardiomyopathy	86/10569	0.0116279	3.3215	1.2812	0.261267	0.516864	0.496944	13346	1
Organismal Systems	Immune system	mmu04658	Th1 and Th2 cell differentiation	88/10569	0.0113636	3.24601	1.25399	0.266473	0.516864	0.496944	16476	1
Human Diseases	Cancer: specific types	mmu05210	Colorectal cancer	88/10569	0.0113636	3.24601	1.25399	0.266473	0.516864	0.496944	16476	1
Human Diseases	Cancer: overview	mmu05235	PD-L1 expression and PD-1 checkpoint pathway in cancer	88/10569	0.0113636	3.24601	1.25399	0.266473	0.516864	0.496944	16476	1
Organismal Systems	Endocrine system	mmu04912	GnRH signaling pathway	90/10569	0.0111111	3.17387	1.22755	0.271643	0.516864	0.496944	16476	1
Human Diseases	Cancer: overview	mmu05204	Chemical carcinogenesis - DNA adducts	90/10569	0.0111111	3.17387	1.22755	0.271643	0.516864	0.496944	14871	1
Human Diseases	Drug resistance: antineoplastic	mmu01522	Endocrine resistance	93/10569	0.0107527	3.07149	1.18924	0.279332	0.516864	0.496944	16476	1
Human Diseases	Substance dependence	mmu05032	Morphine addiction	93/10569	0.0107527	3.07149	1.18924	0.279332	0.516864	0.496944	238871	1
Environmental Information Processing	Signal transduction	mmu04010	MAPK signaling pathway	299/10569	0.00668896	1.91069	0.946813	0.281666	0.516864	0.496944	11600/16476	2
Organismal Systems	Immune system	mmu04610	Complement and coagulation cascades	94/10569	0.0106383	3.03882	1.17681	0.281877	0.516864	0.496944	109828	1
Metabolism	Xenobiotics biodegradation and metabolism	mmu00983	Drug metabolism - other enzymes	96/10569	0.0104167	2.97551	1.15245	0.286941	0.516864	0.496944	14871	1
Human Diseases	Cancer: overview	mmu05231	Choline metabolism in cancer	98/10569	0.0102041	2.91478	1.1287	0.291971	0.516864	0.496944	16476	1
Human Diseases	Neurodegenerative disease	mmu05016	Huntington disease	308/10569	0.00649351	1.85486	0.902439	0.293433	0.516864	0.496944	17749/22142	2
Cellular Processes	Transport and catabolism	mmu04137	Mitophagy - animal	100/10569	0.01	2.85649	1.10556	0.296966	0.516864	0.496944	16476	1
Human Diseases	Cardiovascular disease	mmu05410	Hypertrophic cardiomyopathy	100/10569	0.01	2.85649	1.10556	0.296966	0.516864	0.496944	13346	1
Human Diseases	Endocrine and metabolic disease	mmu04933	AGE-RAGE signaling pathway in diabetic complications	101/10569	0.00990099	2.8282	1.0942	0.299451	0.516864	0.496944	16476	1
Human Diseases	Infectious disease: parasitic	mmu05142	Chagas disease	103/10569	0.00970874	2.77329	1.07189	0.304395	0.516864	0.496944	16476	1
Human Diseases	Cardiovascular disease	mmu05414	Dilated cardiomyopathy	103/10569	0.00970874	2.77329	1.07189	0.304395	0.516864	0.496944	13346	1
Organismal Systems	Immune system	mmu04620	Toll-like receptor signaling pathway	104/10569	0.00961538	2.74662	1.06093	0.306854	0.516864	0.496944	16476	1
Organismal Systems	Immune system	mmu04659	Th17 cell differentiation	105/10569	0.00952381	2.72046	1.05011	0.309305	0.516864	0.496944	16476	1
Organismal Systems	Digestive system	mmu04974	Protein digestion and absorption	108/10569	0.00925926	2.64489	1.01837	0.316606	0.519817	0.499783	13717	1
Organismal Systems	Immune system	mmu04625	C-type lectin receptor signaling pathway	112/10569	0.00892857	2.55043	0.977689	0.326225	0.519817	0.499783	16476	1
Human Diseases	Infectious disease: viral	mmu05171	Coronavirus disease - COVID-19	334/10569	0.00598802	1.71047	0.782019	0.327295	0.519817	0.499783	16476/109828	2
Organismal Systems	Endocrine system	mmu04928	Parathyroid hormone synthesis, secretion and action	116/10569	0.00862069	2.46249	0.938734	0.335712	0.519817	0.499783	238871	1
Environmental Information Processing	Signal transduction	mmu04066	HIF-1 signaling pathway	117/10569	0.00854701	2.44144	0.929249	0.338063	0.519817	0.499783	11600	1
Organismal Systems	Nervous system	mmu04724	Glutamatergic synapse	117/10569	0.00854701	2.44144	0.929249	0.338063	0.519817	0.499783	14807	1
Environmental Information Processing	Signal transduction	mmu04668	TNF signaling pathway	118/10569	0.00847458	2.42075	0.91986	0.340406	0.519817	0.499783	16476	1
Organismal Systems	Nervous system	mmu04722	Neurotrophin signaling pathway	121/10569	0.00826446	2.36073	0.892259	0.347388	0.519817	0.499783	16476	1
Organismal Systems	Immune system	mmu04660	T cell receptor signaling pathway	122/10569	0.00819672	2.34138	0.88324	0.349699	0.519817	0.499783	16476	1
Metabolism	Global and overview maps	mmu01200	Carbon metabolism	123/10569	0.00813008	2.32235	0.874309	0.352002	0.519817	0.499783	20425	1
Organismal Systems	Endocrine system	mmu04926	Relaxin signaling pathway	131/10569	0.00763359	2.18052	0.80583	0.370144	0.537959	0.517225	16476	1
Organismal Systems	Endocrine system	mmu04915	Estrogen signaling pathway	134/10569	0.00746269	2.13171	0.781415	0.376819	0.537959	0.517225	16476	1
Metabolism	Nucleotide metabolism	mmu00230	Purine metabolism	135/10569	0.00740741	2.11592	0.773419	0.379029	0.537959	0.517225	238871	1
Human Diseases	Infectious disease: bacterial	mmu05135	Yersinia infection	136/10569	0.00735294	2.10036	0.765492	0.381231	0.537959	0.517225	16476	1
Human Diseases	Infectious disease: viral	mmu05162	Measles	145/10569	0.00689655	1.96999	0.69707	0.40071	0.553006	0.531692	16476	1
Environmental Information Processing	Signaling molecules and interaction	mmu04080	Neuroactive ligand-receptor interaction	392/10569	0.00510204	1.45739	0.546969	0.401218	0.553006	0.531692	14807/68957	2
Human Diseases	Cancer: specific types	mmu05224	Breast cancer	147/10569	0.00680272	1.94319	0.682532	0.404957	0.553006	0.531692	16476	1
Human Diseases	Immune disease	mmu05322	Systemic lupus erythematosus	150/10569	0.00666667	1.90432	0.661148	0.411273	0.554753	0.533372	109828	1
Metabolism	Global and overview maps	mmu01240	Biosynthesis of cofactors	154/10569	0.00649351	1.85486	0.633386	0.419592	0.554753	0.533372	20425	1
Organismal Systems	Endocrine system	mmu04921	Oxytocin signaling pathway	154/10569	0.00649351	1.85486	0.633386	0.419592	0.554753	0.533372	16476	1
Organismal Systems	Circulatory system	mmu04261	Adrenergic signaling in cardiomyocytes	156/10569	0.00641026	1.83108	0.619811	0.423709	0.554753	0.533372	20266	1
Human Diseases	Endocrine and metabolic disease	mmu04932	Non-alcoholic fatty liver disease	162/10569	0.00617284	1.76326	0.580244	0.435889	0.558665	0.537133	16476	1
Cellular Processes	Transport and catabolism	mmu04148	Efferocytosis	163/10569	0.00613497	1.75245	0.573811	0.437895	0.558665	0.537133	18613	1
Human Diseases	Infectious disease: viral	mmu05161	Hepatitis B	164/10569	0.00609756	1.74176	0.567422	0.439894	0.558665	0.537133	16476	1
Human Diseases	Infectious disease: viral	mmu05160	Hepatitis C	167/10569	0.00598802	1.71047	0.548514	0.445848	0.560621	0.539014	60363	1
Environmental Information Processing	Signal transduction	mmu04630	JAK-STAT signaling pathway	171/10569	0.00584795	1.67046	0.523887	0.453692	0.562737	0.541048	12700	1
Environmental Information Processing	Signal transduction	mmu04310	Wnt signaling pathway	175/10569	0.00571429	1.63228	0.499894	0.461427	0.562737	0.541048	16476	1
Human Diseases	Cancer: specific types	mmu05225	Hepatocellular carcinoma	175/10569	0.00571429	1.63228	0.499894	0.461427	0.562737	0.541048	14871	1
Genetic Information Processing	Folding, sorting and degradation	mmu04141	Protein processing in endoplasmic reticulum	177/10569	0.00564972	1.61383	0.488124	0.465255	0.562737	0.541048	12955	1
Organismal Systems	Development and regeneration	mmu04360	Axon guidance	181/10569	0.00552486	1.57817	0.465018	0.472831	0.56566	0.543859	243743	1
Cellular Processes	Transport and catabolism	mmu04145	Phagosome	183/10569	0.00546448	1.56092	0.453676	0.47658	0.56566	0.543859	22142	1
NA	NA	mmu04082	Neuroactive ligand signaling	196/10569	0.00510204	1.45739	0.383094	0.500323	0.587091	0.564464	14807	1
Cellular Processes	Cell motility	mmu04814	Motor proteins	198/10569	0.00505051	1.44267	0.372687	0.503881	0.587091	0.564464	22142	1
Cellular Processes	Cellular community - eukaryotes	mmu04510	Focal adhesion	202/10569	0.0049505	1.4141	0.352207	0.510924	0.589886	0.567151	16476	1
Human Diseases	Substance dependence	mmu05034	Alcoholism	208/10569	0.00480769	1.37331	0.322287	0.521307	0.59645	0.573462	14282	1
Environmental Information Processing	Signal transduction	mmu04015	Rap1 signaling pathway	215/10569	0.00465116	1.3286	0.288518	0.533149	0.604553	0.581253	11600	1
NA	NA	mmu04081	Hormone signaling	220/10569	0.00454545	1.2984	0.265098	0.541433	0.608513	0.58506	11705	1
Human Diseases	Infectious disease: viral	mmu05167	Kaposi sarcoma-associated herpesvirus infection	224/10569	0.00446429	1.27522	0.246761	0.547957	0.608707	0.585247	16476	1
Human Diseases	Cancer: overview	mmu05203	Viral carcinogenesis	228/10569	0.00438596	1.25284	0.228761	0.55439	0.608707	0.585247	16476	1
Human Diseases	Infectious disease: viral	mmu05169	Epstein-Barr virus infection	229/10569	0.00436681	1.24737	0.224312	0.555984	0.608707	0.585247	16476	1
Cellular Processes	Cell motility	mmu04810	Regulation of actin cytoskeleton	235/10569	0.00425532	1.21553	0.198035	0.565435	0.613763	0.590107	109828	1
Human Diseases	Infectious disease: viral	mmu05170	Human immunodeficiency virus 1 infection	243/10569	0.00411523	1.17551	0.164051	0.577731	0.621796	0.597831	16476	1
Human Diseases	Infectious disease: viral	mmu05166	Human T-cell leukemia virus 1 infection	247/10569	0.00404858	1.15647	0.147484	0.583752	0.622996	0.598985	16476	1
Environmental Information Processing	Signal transduction	mmu04020	Calcium signaling pathway	255/10569	0.00392157	1.12019	0.115151	0.595544	0.630284	0.605992	19882	1
Cellular Processes	Transport and catabolism	mmu04144	Endocytosis	270/10569	0.0037037	1.05796	0.0571794	0.616784	0.647368	0.622418	215632	1
Human Diseases	Neurodegenerative disease	mmu05012	Parkinson disease	274/10569	0.00364964	1.04251	0.0422599	0.622262	0.647765	0.622799	22142	1
Environmental Information Processing	Signaling molecules and interaction	mmu04060	Cytokine-cytokine receptor interaction	294/10569	0.00340136	0.971594	-0.0292775	0.64853	0.66962	0.643812	11705	1
Environmental Information Processing	Signal transduction	mmu04151	PI3K-Akt signaling pathway	368/10569	0.00271739	0.776219	-0.258981	0.731133	0.748821	0.719961	11600	1
Human Diseases	Neurodegenerative disease	mmu05014	Amyotrophic lateral sclerosis	376/10569	0.00265957	0.759704	-0.281211	0.738839	0.75066	0.721729	22142	1
Human Diseases	Neurodegenerative disease	mmu05010	Alzheimer disease	389/10569	0.00257069	0.734315	-0.316453	0.750905	0.756864	0.727694	22142	1
Human Diseases	Neurodegenerative disease	mmu05022	Pathways of neurodegeneration - multiple diseases	481/10569	0.002079	0.593864	-0.54036	0.82208	0.82208	0.790396	22142	1
